# Unmatched level of molecular convergence among deeply divergent complex multicellular fungi

**DOI:** 10.1101/549758

**Authors:** Zsolt Merényi, Arun N. Prasanna, Wang Zheng, Károly Kovács, Botond Hegedüs, Balázs Bálint, Balázs Papp, Jeffrey P. Townsend, László G. Nagy

## Abstract

Convergent evolution is pervasive in nature, but it is poorly understood how various constraints and natural selection limit the diversity of evolvable phenotypes. Here, we report that, despite >650 million years of divergence, the same genes have repeatedly been co-opted for the development of complex multicellularity in the two largest clades of fungi—the Ascomycota and Basidiomycota. Co-opted genes have undergone duplications in both clades, resulting in >81% convergence across shared multicellularity-related families. This convergence is coupled with a rich repertoire of multicellularity-related genes in ancestors that predate complex multicellular fungi, suggesting that the coding capacity of early fungal genomes was well suited for the repeated evolution of complex multicellularity. Our work suggests that evolution may be predictable not only when organisms are closely related or are under similar selection pressures, but also if the genome biases the potential evolutionary trajectories organisms can take, even across large phylogenetic distances.
