## Supplementary material for "Unmatched level of molecular convergence among deeply divergent complex multicellular fungi": Suppl_Table_1

### Sheet: sheet1
Table S1. List of 19 species used in comparative genomic analyses. From nine out of 19 species developmental transcriptomes are available as well.
Species	Abbreviation	Version (strain)	Kingdom	Sub-kingdom	Phylum	Sub-division/Class	Order	Family/Sub-order	Available	data type	number of gene models	RNAseq Technology	GSE	PRJ	SRA	citation for genome	citation for transcriptome
Fusarium graminearum	Fusgr1	Fusgr1 (PH-1, NRRL 31084)	Fungi	Dikarya	Ascomycota	Pezizomycotina	Hypocreales	Sordariomycetes	JGI	genome/RNAseq	13322	lllumina Genome Analyzer II	GSE61865	PRJNA262571	SRP048401	Cuomo CA, Guldener U, Xu JR, Trail F, Turgeon BG, Di Pietro A, Walton JD, Ma LJ, Baker SE, Rep M, Adam G, Antoniw J, Baldwin T, Calvo S, Chang YL, Decaprio D, Gale LR, Gnerre S, Goswami RS, Hammond-Kosack K, Harris LJ, Hilburn K, Kennell JC, Kroken S, Magnuson JK, Mannhaupt G, Mauceli E, Mewes HW, Mitterbauer R, Muehlbauer G, Munsterkotter M, Nelson D, O'donnell K, Ouellet T, Qi W, Quesneville H,…	Sikhakolli, U. R., López-Giráldez, F., Li, N., Common, R., Townsend, J. P., & Trail, F. (2012, August). Transcriptome analyses during fruiting body formation in Fusarium graminearum and Fusarium verticillioides reflect species life history and ecology . Fungal Genetics and Biology . http://doi.org/10.1016/j.fgb.2012.05.009
Fusarium verticilloides	Fusve2	Fusve2 (7600, NRRL 20956)	Fungi	Dikarya	Ascomycota	Pezizomycotina	Hypocreales	Sordariomycetes	JGI	genome/RNAseq	20553	lllumina Genome Analyzer II	GSE61865	PRJNA262571	SRP048401	Ma, L.-J., van der Does, H. C., Borkovich, K. A., Coleman, J. J., Daboussi, M.-J., Di Pietro, A., … Rep, M. (2010). Comparative genomics reveals mobile pathogenicity chromosomes in Fusarium. Nature, 464(7287), 367–373. https://doi.org/10.1038/nature08850	Sikhakolli, U. R., López-Giráldez, F., Li, N., Common, R., Townsend, J. P., & Trail, F. (2012, August). Transcriptome analyses during fruiting body formation in Fusarium graminearum and Fusarium verticillioides reflect species life history and ecology . Fungal Genetics and Biology . http://doi.org/10.1016/j.fgb.2012.05.009
Pyronema confluens	Pyrco1	Pyrco1 (CBS100304)	Fungi	Dikarya	Ascomycota	Pezizomycotina	Pezizales	Pyronemataceae	JGI	genome/RNAseq	13367	Illumina/Solexa sequencing	GSE41631	PRJNA177769	SRP016309	Traeger, S., Altegoer, F., Freitag, M., Gabaldon, T., Kempken, F., Kumar, A., … Nowrousian, M. (2013). The Genome and Development-Dependent Transcriptomes of Pyronema confluens: A Window into Fungal Evolution. PLOS Genetics, 9(9), e1003820. Retrieved from http://dx.doi.org/10.1371%2Fjournal.pgen.1003820	Traeger, S., Altegoer, F., Freitag, M., Gabaldon, T., Kempken, F., Kumar, A., … Nowrousian, M. (2013). The Genome and Development-Dependent Transcriptomes of Pyronema confluens: A Window into Fungal Evolution. PLOS Genetics, 9(9), e1003820. Retrieved from http://dx.doi.org/10.1371%2Fjournal.pgen.1003820
Neurospora crassa	Neucr2	Neucr2 (OR74A v2.0)	Fungi	Dikarya	Ascomycota	Pezizomycotina	Sordariales	Sordariomycetes	JGI	genome/RNAseq	10785	lllumina Genome Analyzer II	GSE41484	PRJNA177178	SRP016065	Galagan, J. E., Calvo, S. E., Borkovich, K. A., Selker, E. U., Read, N. D., Jaffe, D., … Birren, B. (2003). The genome sequence of the filamentous fungus Neurospora crassa. Nature, 422(6934), 859–868. https://doi.org/10.1038/nature01554	Wang Z, Lopez-Giraldez F, Lehr N, Farré M, Common R, Trail F, et al. Global gene expression and focused knockout analysis reveals genes associated with fungal fruiting body development in Neurospora crassa. Eukaryot Cell. 2014;13:154–69.
Sordaria macrospora	Sorma	(k-hell)	Fungi	Dikarya	Ascomycota	Pezizomycotina	Sordariales	Sordariomycetes	NCBI	genome/RNAseq	9898	Illumina Genome Analyzer II	GSE33668	PRJNA148727	SRP009312	Nowrousian, M., Stajich, J. E., Chu, M., Engh, I., Espagne, E., Halliday, K., … Freitag, M. (2010). De novo Assembly of a 40 Mb Eukaryotic Genome from Short Sequence Reads: Sordaria macrospora, a Model Organism for Fungal Morphogenesis. PLoS Genetics, 6(4), e1000891. https://doi.org/10.1371/journal.pgen.1000891	Teichert, I., Wolff, G., Kück, U., & Nowrousian, M. (2012). Combining laser microdissection and RNA-seq to chart the transcriptional landscape of fungal development. BMC genomics, 13(1), 511.
Saccharomyces cerevisiae	Sacce1	Sacce1 (S288C)	Fungi	Dikarya	Ascomycota	Saccharomycotina	Saccharomycetales	Saccharomycetaceae	JGI	genome	6575					Goffeau A, Barrell BG, Bussey H, Davis RW, Dujon B, Feldmann H, Galibert F, Hoheisel JD, Jacq C, Johnston M, Louis EJ, Mewes HW, Murakami Y, Philippsen P, Tettelin H, Oliver SG Life with 6000 genes. Science. 1996 Oct 25;274(5287):546, 563-7.
Taphrina deformans	Tapde11	Tapde1_1 (PYCC 5710)	Fungi	Dikarya	Ascomycota	Taphrinomycotina	Taphrinales	Taphrinaceae	JGI	genome	4609					Cisse OH, Almeida JM, Fonseca A, Kumar AA, Salojarvi J, Overmyer K, Hauser PM, Pagni M Genome sequencing of the plant pathogen Taphrina deformans, the causal agent of peach leaf curl. MBio. 2013 Apr 30;4(3):e00055-13. doi: 10.1128/mBio.00055-13.
Neolecta irregularis	Neoirr1	Neoirr1 (DAH-1)	Fungi	Dikarya	Ascomycota	Taphrinomycotina	Neolectales	Neolectomycetes	JGI	genome	6674					Nguyen, T. A., Cissé, O. H., Wong, J. Y., Zheng, P., Hewitt, D., Nowrousian, M., ... & Jedd, G. (2017). Innovation and constraint leading to complex multicellularity in the Ascomycota. Nature communications, 8, 14444.
Armillaria ostoyae	AROS	Armosto1 (C18/9)	Fungi	Dikarya	Basidiomycota	Agaricomycotina	Agaricales	Physalacriaceae	JGI	genome/RNAseq	22705	Illumina HiSeq™ 2000	GSE100213	PRJNA390997	SRP109671	Sipos, G., Prasanna, A. N., Walter, M. C., O’Connor, E., Bálint, B., Krizsán, K., ... & Riley, R. (2017). Genome expansion and lineage-specific genetic innovations in the forest pathogenic fungi Armillaria. Nature ecology & evolution, 1(12), 1931.	Sipos, G., Prasanna, A. N., Walter, M. C., O’Connor, E., Bálint, B., Krizsán, K., ... & Riley, R. (2017). Genome expansion and lineage-specific genetic innovations in the forest pathogenic fungi Armillaria. Nature ecology & evolution, 1(12), 1931.
Flammulina velutipes	Flave	(KACC42780)	Fungi	Dikarya	Basidiomycota	Agaricomycotina	Agaricales	Physalacriaceae	NCBI	genome/RNAseq	12218	Illumina Hiseq™ 2000	NA	PRJNA191921	SRP018988	Park YJ, Baek JH, Lee S, Kim C, Rhee H, et al. (2014) Whole Genome and Global Gene Expression Analyses of the Model Mushroom Flammulina velutipes Reveal a High Capacity for Lignocellulose Degradation. PLOS ONE 9(4): e93560. doi: 10.1371/journal.pone.0093560	Park YJ, Baek JH, Lee S, Kim C, Rhee H, et al. (2014) Whole Genome and Global Gene Expression Analyses of the Model Mushroom Flammulina velutipes Reveal a High Capacity for Lignocellulose Degradation. PLOS ONE 9(4): e93560. doi: 10.1371/journal.pone.0093560
Coprinopsis cinerea	Copci	Copci_AmutBmut1 (A43mut B43mut pab1-1)	Fungi	Dikarya	Basidiomycota	Agaricomycotina	Agaricales	Psathyrellaceae	JGI	genome/RNAseq	14242	Illumina Hiseq	NA	NA	SRP011478	Muraguchi H, Umezawa K, Niikura M, Yoshida M, Kozaki T, Ishii K, et al. Strand-Specific RNA-Seq Analyses of Fruiting Body Development in Coprinopsis cinerea. PLoS One. 2015;10:e0141586.	Muraguchi H, Umezawa K, Niikura M, Yoshida M, Kozaki T, Ishii K, et al. Strand-Specific RNA-Seq Analyses of Fruiting Body Development in Coprinopsis cinerea. PLoS One. 2015;10:e0141586.
Hypsizygus maromemus	Hypsi	(CGMCC5.01974)	Fungi	Dikarya	Basidiomycota	Agaricomycotina	Agaricales	Tricholomataceae	ENA	genome/RNAseq	15561	Illumina Hiseq™ 2000	NA	PRJNA243117	SRP040755	Zhang, J., Ren, A., Chen, H., Zhao, M., Shi, L., Chen, M., … Feng, Z. (2015). Transcriptome Analysis and Its Application in Identifying Genes Associated with Fruiting Body Development in Basidiomycete Hypsizygus marmoreus. PLOS ONE, 10(4), e0123025. Retrieved from http://dx.doi.org/10.1371%2Fjournal.pone.0123025	Zhang, J., Ren, A., Chen, H., Zhao, M., Shi, L., Chen, M., … Feng, Z. (2015). Transcriptome Analysis and Its Application in Identifying Genes Associated with Fruiting Body Development in Basidiomycete Hypsizygus marmoreus. PLOS ONE, 10(4), e0123025. Retrieved from http://dx.doi.org/10.1371%2Fjournal.pone.0123025
Puccinia graminis	Pucgr2	Pucgr2 (CDL 75–36-700–3)	Fungi	Dikarya	Basidiomycota	Pucciniomycotina	Uredinales	Pucciniaceae	JGI	genome	15979					Duplessis S, Cuomo CA, Lin YC, Aerts A, Tisserant E, Veneault-Fourrey C, Joly DL, Hacquard S, Amselem J, Cantarel BL, Chiu R, Coutinho PM, Feau N, Field M, Frey P, Gelhaye E, Goldberg J, Grabherr MG, Kodira CD, Kohler A, Kues U, Lindquist EA, Lucas SM, Mago R, Mauceli E, Morin E, Murat C, Pangilinan JL, Park R, Pearson M, Quesneville H, Rouhier N, Sakthikumar S, Salamov AA, Schmutz J, Selles B, S…
Testicularia cyperi	Tescy1	Tescy1 (MCA 3645)	Fungi	Dikarya	Basidiomycota	Ustilaginomycotina	Ustilaginales	Anthracoideaceae	JGI	genome	7069					Kijpornyongpan T, Mondo SJ, Barry K, Sandor L, Lee J, Lipzen A, Pangilinan J, LaButti K, Hainaut M, Henrissat B, Grigoriev IV, Spatafora JW, Aime MC Broad Genomic Sampling Reveals a Smut Pathogenic Ancestry of the Fungal Clade Ustilaginomycotina. Mol Biol Evol. 2018 Aug 1;35(8):1840-1854. doi: 10.1093/molbev/msy072.
Ustilago maydis	Ustma	Ustma2_2 (521)	Fungi	Dikarya	Basidiomycota	Ustilaginomycotina	Ustilaginales	Ustilaginaceae	JGI	genome	6522					Kamper J, Kahmann R, Bolker M, Ma LJ, Brefort T, Saville BJ, Banuett F, Kronstad JW, Gold SE, Muller O, Perlin MH, Wosten HA, de Vries R, Ruiz-Herrera J, Reynaga-Pena CG, Snetselaar K, McCann M, Perez-Martin J, Feldbrugge M, Basse CW, Steinberg G, Ibeas JI, Holloman W, Guzman P, Farman M, Stajich JE, Sentandreu R, Gonzalez-Prieto JM, Kennell JC, Molina L, Schirawski J, Mendoza-Mendoza A, Greiling…
Catenaria anguillulae	Catan2	Catan2 (PL171)	Fungi	Fungi incertae sedis	Blastocladiomycota				JGI	genome	12804					Mondo SJ, Dannebaum RO, Kuo RC, Louie KB, Bewick AJ, LaButti K, Haridas S, Kuo A, Salamov A, Ahrendt SR, Lau R, Bowen BP, Lipzen A, Sullivan W, Andreopoulos BB, Clum A, Lindquist E, Daum C, Northen TR, Kunde-Ramamoorthy G, Schmitz RJ, Gryganskyi A, Culley D, Magnuson J, James TY, O'Malley MA, Stajich JE, Spatafora JW, Visel A, Grigoriev IV Widespread adenine N6-methylation of active genes in fung…
Phycomyces blakesleeanus	Phybl	Phybl2 (NRRL1555)	Fungi	Fungi incertae sedis	Mucoromycota	Mucoromycotina	Mucorales	Phycomycetaceae	JGI	genome	16528					Corrochano LM, Kuo A, Marcet-Houben M, Polaino S, Salamov A, Villalobos-Escobedo JM, Grimwood J, Alvarez MI, Avalos J, Bauer D, Benito EP, Benoit I, Burger G, Camino LP, Canovas D, Cerda-Olmedo E, Cheng JF, Dominguez A, Elias M, Eslava AP, Glaser F, Gutierrez G, Heitman J, Henrissat B, Iturriaga EA, Lang BF, Lavin JL, Lee SC, Li W, Lindquist E, Lopez-Garcia S, Luque EM, Marcos AT, Martin J, McClu…
Mortierella elongata	Morel2	Morel2 (AG-77)	Fungi	Fungi incertae sedis	Mucoromycota	Mucoromycotina	Mortierellales	Mortierellaceae	JGI	genome	14969					Uehling J, Gryganskyi A, Hameed K, Tschaplinski T, Misztal PK, Wu S, Desiro A, Vande Pol N, Du Z, Zienkiewicz A, Zienkiewicz K, Morin E, Tisserant E, Splivallo R, Hainaut M, Henrissat B, Ohm R, Kuo A, Yan J, Lipzen A, Nolan M, LaButti K, Barry K, Goldstein AH, Labbe J, Schadt C, Tuskan G, Grigoriev I, Martin F, Vilgalys R, Bonito G Comparative genomics of Mortierella elongata and its bacterial en…
Neocallimastix sp	Neosp1	Neosp1 (G1)	Fungi	Fungi incertae sedis	Neocallimastigomycota	Neocallimastigomycetes	Neocallimastigales	Neocallimastigaceae	JGI	genome	20219					Haitjema CH, Gilmore SP, Henske JK, Solomon KV, de Groot R, Kuo A, Mondo SJ, Salamov AA, LaButti K, Zhao Z, Chiniquy J, Barry K, Brewer HM, Purvine SO, Wright AT, Hainaut M, Boxma B, van Alen T, Hackstein JHP, Henrissat B, Baker SE, Grigoriev IV, O'Malley MA A parts list for fungal cellulosomes revealed by comparative genomics. Nat Microbiol. 2017 May 30;2:17087. doi: 10.1038/nmicrobiol.2017.87.
