## Supplementary material for "Unmatched level of molecular convergence among deeply divergent complex multicellular fungi": Suppl_Table_4

### Sheet: Parallel expansion
Table S4. families containing developmentally regulated (DR) genes tend to harbor more parallel duplication than other clusters. The amount of parallel duplication in DR clusters compared with other similar but Non-DR (NDR) clusters with Fisher exact test (FET). DRT7w clusters contains at least 7 species from the 9 (altogether 4113 clusters) while 02D and 36D subset of clusters contains DevReg ge…
Nodes*	DR clusters	NDR clustes	DR parallel dupications	DR other events	DR all	NDR parallel dupications	NDR other events	NDR all	Proportion of parallelism		FET p-value	BH-FDR
									in DR clusters	in NDR clusters
All Phylum: All nodes from the MRCA of Ascomycota or Basidiomycota to the terminal nodes of Pezizomycotina or Agaricomycotina, respectivelly	DRT7w7D	DRT7w02D	257	57	314	145	1602	1747	0.818471	0.0829994	5.12409e-85	2.73067e-84
	DRT7w7D	DRT7w36D	257	57	314	515	1537	2052	0.818471	0.250975	9.48983e-33	1.898e-32
	DRT7w7D selected	CTRL_7w	190	57	247	124	123	247	0.769231	0.502024	8.92452e-10	1.18933e-09
	DRT7w7D selected	CTRL_All	227	57	284	108	176	284	0.799296	0.380282	1.18997e-24	2.11556e-24
All wo Terminals: All nodes like All Phylum but without terminal nodes	DRT7w7D	DRT7w02D	184	130	314	10	1737	1747	0.585987	0.0057241	1.71293e-119	2.736e-118
	DRT7w7D	DRT7w36D	184	130	314	177	1875	2052	0.585987	0.0862573	5.75837e-54	1.8432e-53
	DRT7w7D selected	CTRL_7w	125	122	247	61	186	247	0.506073	0.246964	3.78918e-09	4.66461e-09
	DRT7w7D selected	CTRL_All	159	125	284	45	239	284	0.559859	0.158451	5.86999e-24	9.392e-24
Terminal nodes: only the terminal nodes of Agarico and Pezizomycotina	DRT7w7D	DRT7w02D	184	130	314	109	1638	1747	0.586	0.062	3.486e-62	1.396e-61
	DRT7w7D	DRT7w36D	184	130	314	297	1755	2052	0.586	0.145	6.85839e-33	1.568e-32
	DRT7w7D selected	CTRL_7w	124	123	247	101	146	247	0.502024	0.408907	0.0467484	0.0467484
	DRT7w7D selected	CTRL_All	155	129	284	92	192	284	0.545775	0.323944	1.36473e-07	1.55429e-07
Subphylum specific: MRCA of Agarico and Pezizomycotina and the subsequent nodes	DRT7w7D	DRT7w02D	132	182	314	2	1745	1747	0.420382	0.00114482	6.32278e-96	5.056e-95
	DRT7w7D	DRT7w36D	132	182	314	82	1970	2052	0.420382	0.039961	1.37287e-53	3.65333e-53
	DRT7w7D selected	CTRL_7w	79	168	247	36	211	247	0.319838	0.145749	6.46633e-06	6.90133e-06
	DRT7w7D selected	CTRL_All	109	175	284	26	258	284	0.383803	0.0915493	9.8196e-17	1.42836e-16
* Nodes, where the duplication events were counted. Pezizomycotina (or some Ascomycota) nodes marked with red while Agaricomycotina (or some Basidiomycota) nodes marked with blue
